# Extensive diversity in RNA termination and regulation revealed by transcriptome mapping for the Lyme pathogen *B. burgdorferi*

**DOI:** 10.1101/2023.01.04.522626

**Authors:** Emily Petroni, Caroline Esnault, Daniel Tetreault, Ryan K. Dale, Gisela Storz, Philip P. Adams

**Author notes:** equal contribution (Emily Petroni, Caroline Esnault).

## Abstract

Transcription termination is an essential and dynamic process that can tune gene expression in response to diverse molecular signals. Yet, the genomic positions, molecular mechanisms, and regulatory consequences of termination have only been studied thoroughly in model bacteria. We employed complementary RNA-seq approaches to map RNA ends for the transcriptome of the spirochete *Borrelia burgdorferi* – the etiological agent of Lyme disease. By systematically mapping *B. burgdorferi* RNA ends at single nucleotide resolution, we delineated complex gene arrangements and operons and mapped untranslated regions (UTRs) and small RNAs (sRNAs). We experimentally tested modes of *B. burgdorferi* transcription termination and compared our findings to observations in *E. coli*, *P. aeruginosa*, and *B. subtilis*. We discovered 63% of *B. burgdorferi* RNA 3′ ends map upstream or internal to open reading frames (ORFs), suggesting novel mechanisms of regulation. Northern analysis confirmed the presence of stable 5′ derived RNAs from mRNAs encoding gene products involved in the unique infectious cycle of *B. burgdorferi*. We suggest these RNAs resulted from premature termination and regulatory events, including forms of *cis-*acting regulation. For example, we documented that the polyamine spermidine globally influences the generation of truncated mRNAs. In one case, we showed that high spermidine concentrations increased levels of RNA fragments derived from an mRNA encoding a spermidine import system, with a concomitant decrease in levels of the full-length mRNA. Collectively, our findings revealed new insight into transcription termination and uncovered an abundance of potential RNA regulators.
