## Supplemental Table 2 for "Extensive diversity in RNA termination and regulation revealed by transcriptome mapping for the Lyme pathogen *B. burgdorferi*"

### Sheet: B. burgdorferi sRNAs
Supplementary Table 2. Previously annotated B. burgdorferi sRNAs with defined 5′ and 3′ ends.
sRNA ID	replicon	annotated 5′ coordinate	annotated 3′ coordinate	strand	5′ most coordinate	5′ coordinate with the highest TAP+ 5′RNA-seq reads	TSS(s)	5′ end(s)	3′ end(s)	Identified in Arnold et al., 2016	Identified in Popitsch et al., 2017
SR0001	chr	3343	3208	-	3343	3343	3343	3334	3208	YES	YES
SR0003	chr	4291	4356	+	4197	4291	4199, 4331	4197, 4203, 4205, 4291, 4293, 4296	4356	NO	YES
SR0004	chr	4430	4223	-	4433	4430	4430	4433	4355	NO	YES
SR0005	chr	5196	5074	-	5220	5196	5194, 5220	5108, 5127, 5130, 5137, 5196, 5201	5074	YES	YES
SR0006	chr	7249	7403	+	7249	7249	7249		7403	YES	YES
SR0010	chr	12446	12383	-	12483	12446	12446, 12483	12442	12383	YES	YES
SR0013	chr	20657	20464	-	20672	20657	20513, 20613	20511, 20552, 20590, 20602, 20609, 20619, 20632, 20654, 20657, 20659, 20662, 20672	20464	NO	YES
SR0017	chr	30890	31004	+	30890	30890		30890, 30894, 30897, 30904, 30917, 30942	31004	NO	YES
SR0023	chr	39916	40045	+	39916	39916	39916		40045	NO	YES
SR0026	chr	41775	41632	-	41875	41775	41775	41771, 41778, 41780, 41786, 41792, 41875	41632	NO	YES
SR0028	chr	45967	45903	-	46042	45967	45967	45964, 46034, 46038, 46042	45903	NO	YES
SR0030	chr	47055	46691	-	47060	46839	46839, 46871, 46879, 46902, 46943, 46979, 47007, 47055	46740, 46747, 46755, 46793, 46810, 46814, 46817, 46819, 46823, 46825, 46827, 46833, 46836, 46842, 46844, 46851, 46853, 46856, 46859, 46862, 46867, 46873, 46875, 46883, 46889, 46899, 46904, 46906, 46913, 46915, 46918, 46920, 46922, 46925, 46932, 46935, 46938, 46941, 46949, 46951, 46956, 46963, 46965, 46967, 46970, 46972, 46977, 46984, 46987, 46989, 46991, 46995, 46997, 46999, 47003, 47009, 47011, …	46691	YES	YES
SR0031	chr	47905	47979	+	47902	47905	47905	47902, 47908	47979	NO	YES
SR0036	chr	57955	57821	-	58049	57955	57952, 58045	57938, 57942, 57946, 57948, 57955, 57957, 57959, 57963, 57966, 57969, 57972, 57978, 57984, 57992, 57996, 57998, 58008, 58023, 58035, 58049	57821	NO	YES
SR0038	chr	60424	60369	-	60511	60424	60424, 60511	60408, 60422, 60429, 60433, 60437, 60440, 60443, 60448, 60454, 60457, 60459, 60461, 60464, 60469	60369	NO	YES
SR0040	chr	61849	61728	-	61879	61849	61816	61783, 61795, 61814, 61821, 61824, 61826, 61828, 61834, 61836, 61843, 61849, 61853, 61859, 61862, 61869, 61873, 61875, 61877, 61879	61728	NO	YES
SR0041	chr	63056	62740	-	63058	62886	63056, 62742, 62779, 62836, 62872, 62927, 62964, 62996	62758, 62818, 62838, 62880, 62883, 62886, 62893, 62896, 62898, 62901, 62909, 62913, 62918, 62920, 62922, 62929, 62934, 62938, 62962, 62994, 63001, 63003, 63005, 63013, 63015, 63018, 63021, 63023, 63027, 63029, 63031, 63042, 63044, 63049, 63052, 63058	62740	NO	YES
SR0043	chr	63122	63196	+	63122	63122	63122		63196	NO	YES
SR0044	chr	64005	64114	+	64005	64082		64005, 64010, 64063, 64080, 64082, 64085, 64104	64114	NO	YES
SR0048	chr	70111	70174	+	70111	70111	70111	70114, 70122, 70128, 70134	70174	NO	YES
SR0049	chr	70662	70771	+	70591	70662	70662	70591, 70593, 70601, 70606, 70622, 70624, 70627, 70637, 70641, 70649, 70651, 70655, 70657, 70664, 70751	70771	NO	YES
SR0056	chr	86854	86742	-	86920	86854	86854, 86904	86845, 86849, 86857, 86864, 86866, 86907, 86909, 86917, 86920	86742	NO	YES
SR0070	chr	114768	114807	+	114768	114768	114768		114807	NO	YES
SR0073	chr	115753	115543	-	115753	115753		115617, 115678, 115680, 115683, 115733, 115735, 115741, 115746, 115751, 115753	115543	NO	YES
SR0075	chr	117766	117625	-	117766	117766	117756	117715, 117721, 117725, 117732, 117739, 117747, 117752, 117759, 117766	117625	NO	YES
SR0077	chr	122671	122493	-	122742	122671	122586, 122656	122584, 122618, 122620, 122623, 122642, 122645, 122648, 122654, 122658, 122663, 122666, 122669, 122671, 122674, 122677, 122679, 122681, 122683, 122690, 122693, 122695, 122708, 122714, 122721, 122739, 122742	122493	NO	YES
SR0079	chr	124436	124286	-	124475	124436	124436, 124367, 124395	124318, 124328, 124335, 124341, 124346, 124356, 124365, 124412, 124429, 124432, 124441, 124443, 124446, 124455, 124461, 124469, 124475	124286	NO	YES
SR0080	chr	125208	125149	-	125208	125208		125208	125149	NO	YES
SR0088	chr	135852	135797	-	135869	135852	135869	135852	135797	NO	YES
SR0090	chr	139594	139462	-	139661	139594	139594	139655, 139661	139462	NO	YES
SR0094	chr	147733	147865	+	147733	147733	147733		147865	NO	YES
SR0097	chr	153429	153258	-	153489	153429	153309, 153380	153284, 153289, 153291, 153295, 153299, 153303, 153307, 153316, 153322, 153326, 153332, 153346, 153375, 153382, 153385, 153387, 153390, 153393, 153396, 153401, 153405, 153420, 153425, 153429, 153431, 153436, 153438, 153460, 153463, 153466, 153471, 153474, 153489	153258	NO	YES
SR0102	chr	157090	156943	-	157090	157090	157063, 157090	157088	156943	NO	YES
SR0103	chr	157363	157483	+	157363	157363		157363, 157365, 157411, 157421, 157436	157483	NO	YES
SR0105	chr	158563	158665	+	158426	158563	158563, 158584, 158625, 158426	158458, 158476, 158482, 158491, 158497, 158499, 158502, 158509, 158515, 158520, 158531, 158537, 158558, 158571, 158574, 158577, 158579, 158582, 158588, 158607, 158616, 158620, 158623, 158639, 158641, 158655, 158663	158665	NO	YES
SR0115	chr	166655	166364	-	166730	166505	166456, 166505, 166655	166501, 166507, 166591, 166611, 166615, 166623, 166649, 166658, 166730	166364	NO	YES
SR0118	chr	170495	170533	+	170421	170495		170421, 170429, 170433, 170436, 170443, 170460, 170472, 170476, 170483, 170495, 170521	170533	NO	YES
SR0122	chr	174219	174141	-	174219	174219	174219, 174152	174143, 174145, 174149, 174155, 174159, 174161, 174164, 174166, 174214	174141	NO	YES
SR0123	chr	174446	174393	-	174446	174446		174446	174393	NO	YES
SR0128	chr	178730	178602	-	178807	178730	178730	178640, 178647, 178724, 178727, 178734, 178738, 178740, 178748, 178754, 178784, 178795, 178798, 178801, 178803, 178807	178602, 178771	NO	YES
SR0129	chr	180386	180441	+	180386	180386	180386		180441	NO	YES
SR0130	chr	180429	180385	-	180552	180429	180549	180423, 180425, 180429, 180434, 180437, 180440, 180442, 180444, 180446, 180448, 180451, 180454, 180466, 180476, 180481, 180487, 180490, 180492, 180498, 180501, 180516, 180547, 180552	180385	NO	YES
SR0131	chr	181609	181575	-	181713	181609	181609	181612, 181663, 181672, 181694, 181702, 181706, 181708, 181711, 181713	181575	NO	YES
SR0133	chr	182807	182703	-	182857	182807	182807, 182857	182803	182703	NO	YES
SR0136	chr	188701	188518	-	188769	188701	188669	188554, 188570, 188574, 188589, 188593, 188606, 188620, 188630, 188634, 188639, 188644, 188647, 188649, 188652, 188656, 188660, 188665, 188667, 188671, 188673, 188675, 188677, 188687, 188690, 188694, 188697, 188701, 188704, 188706, 188708, 188711, 188713, 188717, 188719, 188721, 188724, 188726, 188733, 188736, 188751, 188755, 188760, 188763, 188767, 188769	188518	YES	YES
SR0142	chr	193450	193309	-	193528	193321	193459, 193512	193309, 193321, 193378, 193381, 193383, 193385, 193389, 193392, 193411, 193431, 193444, 193450, 193461, 193463, 193469, 193474, 193476, 193480, 193483, 193486, 193502, 193504, 193510, 193514, 193518, 193522, 193525, 193528	193309	NO	YES
SR0144	chr	193708	193810	+	193708	193780	193780, 193708		193810	NO	YES
SR0146	chr	196532	196565	+	196485	196532	196532, 196561	196485, 196544, 196546, 196558	196565	NO	YES
SR0154	chr	203424	203540	+	203402	203424	203424	203402, 203420, 203428, 203499, 203503, 203512, 203514, 203521	203540	NO	YES
SR0162	chr	208449	208107	-	208449	208449	208449	208281, 208283, 208398	208107	NO	YES
SR0163	chr	210744	210623	-	210744	210744	210744		210623	NO	YES
SR0170	chr	221344	221447	+	221270	221344	221308, 221344	221270, 221282, 221287, 221294, 221336, 221339, 221341, 221349, 221353, 221372, 221376, 221378, 221381, 221384, 221387, 221390, 221393	221447	NO	YES
SR0175	chr	223798	223656	-	223850	223798	223798, 223845	223740, 223742, 223756, 223760, 223764, 223767, 223772, 223777, 223783, 223788, 223794, 223801, 223805, 223811, 223816, 223818, 223820, 223822, 223827, 223831, 223834, 223837, 223839, 223843, 223847, 223850	223656	NO	YES
SR0178	chr	230033	230146	+	229972	230033	230033	229972, 229980	230146	NO	YES
SR0179	chr	230783	230856	+	230783	230783	230783		230856	YES	YES
SR0186	chr	246070	246005	-	246075	246070	246070	246060, 246072, 246075	246005	YES	YES
SR0188	chr	250247	250169	-	250349	250247	250220, 250257	250205, 250223, 250225, 250232, 250235, 250238, 250241, 250243, 250247, 250251, 250253, 250255, 250285, 250287, 250295, 250298, 250349	250169	NO	YES
SR0190	chr	253093	253141	+	253093	253093	253093		253141	NO	YES
SR0193	chr	256097	255915	-	256097	256097	256047, 256097	256040, 256044, 256056, 256058, 256062, 256066, 256069, 256093	255915	YES	YES
SR0198	chr	261151	261019	-	261151	261021	261021, 261129	261112, 261144, 261151	261019	NO	YES
SR0199	chr	263729	263501	-	263784	263729	263587, 263729, 263784	263627, 263631, 263663, 263666, 263687	263501, 263641	NO	YES
SR0204	chr	270114	270146	+	270114	270114	270114	270118	270146	YES	YES
SR0208	chr	276500	276609	+	276500	276500	276500		276609	NO	YES
SR0209	chr	278580	278449	-	278618	278580	278514, 278560, 278610	278553, 278573, 278580, 278587, 278592, 278594, 278596, 278601, 278604, 278607, 278614, 278618	278449	NO	YES
SR0219	chr	301747	301602	-	301843	301747	301645, 301736	301636, 301642, 301648, 301668, 301672, 301675, 301679, 301734, 301740, 301744, 301747, 301751, 301757, 301759, 301763, 301770, 301772, 301777, 301779, 301783, 301785, 301787, 301789, 301793, 301795, 301798, 301801, 301808, 301810, 301812, 301816, 301821, 301831, 301836, 301839, 301843	301602, 301836	NO	YES
SR0220	chr	308370	308247	-	308396	308370	308386	308312, 308355, 308361, 308366, 308370, 308376, 308379, 308381, 308389, 308393, 308396	308247	NO	YES
SR0221	chr	308498	308420	-	308510	308498	308498	308491, 308496, 308505, 308510	308420	NO	YES
SR0223	chr	311681	311588	-	311681	311681	311681, 311653	311634, 311663	311588	NO	YES
SR0224	chr	312117	311992	-	312170	312117	312113	312096, 312098, 312100, 312117, 312119, 312162, 312170	311992	NO	YES
SR0231	chr	327412	327317	-	327412	327412	327412	327374	327317	NO	YES
SR0232	chr	327819	327675	-	327819	327819	327819, 327758	327751, 327754, 327761, 327775, 327778, 327782, 327784, 327802, 327805, 327815	327675	NO	YES
SR0235	chr	330515	330405	-	330554	330515	330515	330511, 330537, 330554	330405	NO	YES
SR0239	chr	333172	333142	-	333306	333172	333239, 333268, 333306	333166, 333169, 333172, 333247, 333264, 333276, 333282, 333297	333142	NO	YES
SR0241	chr	334653	334580	-	334711	334653	334653, 334606, 334711	334585, 334602, 334616, 334644, 334649	334580	NO	YES
SR0242	chr	334785	334827	+	334781	334785	334785	334781, 334797	334827	NO	YES
SR0244	chr	336520	336568	+	336489	336520	336520	336489, 336495, 336511, 336559	336568	NO	YES
SR0246	chr	340302	340625	+	340297	340302	340302, 340358, 340450, 340602	340297, 340308, 340313, 340315, 340322, 340418, 340425, 340453, 340596, 340598	340429, 340625	NO	YES
SR0247	chr	340650	340446	-	340720	340650	340650, 340720	340648, 340653	340446	YES	YES
SR0249	chr	345007	344905	-	345010	345007	345007	344957, 344977, 345000, 345010	344905	NO	YES
SR0253	chr	356987	357055	+	356987	356990	356987	356990, 356994, 356996, 356998, 357014, 357016, 357020, 357026, 357033, 357037	357055	NO	YES
SR0254	chr	358589	358519	-	358589	358589	358589		358519	NO	YES
SR0258	chr	365879	365770	-	365919	365879	365879	365847, 365851, 365854, 365875, 365919	365770	NO	YES
SR0264	chr	373401	373549	+	373401	373401	373448	373401, 373404, 373406, 373408, 373411, 373414, 373419, 373458, 373480, 373483, 373489, 373500	373549	NO	YES
SR0265	chr	374096	373921	-	374161	374096	374043, 374081, 374117, 374150	373924, 373947, 374040, 374047, 374049, 374051, 374056, 374058, 374062, 374065, 374069, 374071, 374074, 374078, 374086, 374088, 374090, 374092, 374096, 374099, 374101, 374108, 374161	373921	NO	YES
SR0270	chr	384206	384133	-	384208	384206	384206	384208	384133	NO	YES
SR0271	chr	388421	388231	-	388444	388421	388352, 388421	388333, 388337, 388339, 388356, 388389, 388391, 388394, 388397, 388419, 388444	388231	NO	YES
SR0274	chr	392584	392500	-	392678	392584	392633	392581, 392584, 392587, 392607, 392611, 392616, 392623, 392630, 392636, 392663, 392670, 392674, 392678	392500	NO	YES
SR0277	chr	395454	395163	-	395461	395454	395347	395301, 395305, 395403, 395454, 395456, 395458, 395461	395163, 395317	NO	YES
SR0281	chr	402642	402478	-	402642	402642	402501, 402553, 402603, 402642	402478, 402520, 402525, 402530, 402534, 402546, 402550, 402558, 402561, 402564, 402566, 402568, 402573, 402575, 402579, 402582, 402585, 402588, 402609, 402613, 402630	402478	NO	YES
SR0282	chr	405490	405186	-	405478	405389	405389, 405219, 405267, 405304, 405345, 405434	405217, 405222, 405224, 405226, 405229, 405234, 405241, 405247, 405253, 405272, 405281, 405286, 405301, 405306, 405308, 405311, 405315, 405319, 405322, 405324, 405337, 405370, 405381, 405385, 405387, 405394, 405397, 405399, 405402, 405408, 405414, 405419, 405421, 405428, 405432, 405438, 405442, 405448, 405460, 405474, 405478	405186	NO	YES
SR0285	chr	408711	408680	-	408713	408711	408711	408682, 408707, 408713	408680	NO	YES
SR0292	chr	413076	413277	+	413074	413076	413076, 413170	413074, 413146, 413153	413112, 413277	NO	YES
SR0297	chr	416921	417056	+	416921	416921	416921		417056	NO	YES
SR0298	chr	417768	417818	+	417747	417768	417768	417747, 417750, 417756, 417762, 417765, 417770, 417772	417818	NO	YES
SR0299	chr	418422	418359	-	418507	418418		418418, 418422, 418507	418359	NO	YES
SR0301	chr	419464	419221	-	419532	419464	419402, 419512	419302, 419304, 419326, 419331, 419333, 419464, 419469, 419474, 419491, 419496, 419523, 419532	419221, 419394	NO	YES
SR0302	chr	421545	421643	+	421542	421545	421545	421542, 421557	421643	NO	YES
SR0304	chr	423173	423265	+	423163	423173	423173, 423223	423163	423265	NO	YES
SR0311	chr	428769	428883	+	428757	428769	428757	428764, 428769, 428772	428883	NO	YES
SR0313	chr	429845	429726	-	429922	429845	429855, 429879	429807, 429837, 429839, 429845, 429848, 429853, 429858, 429860, 429863, 429866, 429868, 429872, 429875, 429877, 429881, 429894, 429896, 429900, 429906, 429908, 429912, 429918, 429922	429726	NO	YES
SR0333	chr	453684	453528	-	453759	453684	453579, 453620, 453658, 453684, 453728	453549, 453553, 453558, 453567, 453586, 453588, 453592, 453614, 453622, 453672, 453687, 453689, 453697, 453703, 453705, 453709, 453714, 453717, 453721, 453726, 453730, 453759	453528	NO	YES
SR0334	chr	454784	454686	-	454830	454778		454740, 454755, 454774, 454778, 454782, 454784, 454786, 454809, 454815, 454817, 454823, 454830	454686	NO	YES
SR0335	chr	455198	455056	-	455282	455198	455087, 455129, 455152, 455188, 455223	455062, 455097, 455112, 455124, 455132, 455135, 455139, 455145, 455148, 455160, 455172, 455186, 455198, 455201, 455204, 455208, 455210, 455212, 455219, 455225, 455232, 455235, 455237, 455241, 455247, 455253, 455259, 455265, 455267, 455271, 455274, 455277, 455279, 455282	455056, 455189	NO	YES
SR0339	chr	457339	457486	+	457209	457339	457209, 457362	457261, 457264, 457267, 457281, 457289, 457302, 457312, 457315, 457317, 457319, 457324, 457329, 457331, 457336, 457339, 457342, 457344, 457347, 457351, 457356, 457359	457486	NO	YES
SR0346	chr	469382	469274	-	469410	469382	469380, 469408	469362, 469364, 469367, 469369, 469377, 469382, 469384, 469389, 469395, 469397, 469403, 469410	469274	NO	YES
SR0347	chr	471963	472101	+	471963	471963	471963	472009, 472032, 472036	472101	NO	YES
SR0350	chr	474567	474496	-	474567	474567	474567		474496	NO	YES
SR0351	chr	475640	475784	+	475583	475640		475583, 475609, 475615, 475640, 475643	475784	NO	YES
SR0354	chr	478115	478010	-	478115	478115	478115	478112	478010	NO	YES
SR0355	chr	478971	479152	+	478971	478971		478971, 478974, 478998	479152	NO	YES
SR0370	chr	489804	489958	+	489804	489804	489804	489834, 489849, 489870, 489873	489958	NO	YES
SR0378	chr	494854	494909	+	494790	494854	494790, 494854	494857	494909	NO	YES
SR0379	chr	497083	497213	+	497056	497083	497056, 497113, 497144	497068, 497070, 497077, 497083, 497087, 497090, 497092, 497099, 497116, 497125, 497131, 497135, 497142, 497146, 497148, 497153, 497156, 497158	497213	NO	YES
SR0380	chr	498848	498978	+	498768	498848	498848	498768, 498770, 498774, 498777, 498782, 498787, 498790, 498799, 498801, 498806, 498811, 498814, 498817, 498820, 498826, 498829, 498834, 498838, 498841, 498852, 498855, 498865, 498904	498978	NO	YES
SR0382	chr	503585	503674	+	503475	503643	503653	503475, 503478, 503482, 503485, 503489, 503496, 503502, 503504, 503540, 503544, 503547, 503578, 503585, 503592, 503595, 503601, 503603, 503618, 503627, 503639, 503643, 503648, 503657	503674	NO	YES
SR0384	chr	507041	507098	+	506967	507041		506967, 506970, 506976, 506979, 506985, 506989, 506991, 506995, 506999, 507006, 507010, 507038, 507041, 507046, 507067, 507071	507098	NO	YES
SR0387	chr	511335	511486	+	511301	511335	511301, 511344, 511370, 511394	511305, 511309, 511312, 511315, 511321, 511326, 511335, 511346, 511351, 511356, 511402, 511405, 511408, 511412	511486	NO	YES
SR0388	chr	513175	513139	-	513177	513175	513175	513177	513139	NO	YES
SR0389	chr	513193	513226	+	513193	513193	513193	513198, 513201	513226	NO	YES
SR0392	chr	515470	515758	+	515470	515722	515722, 515510	515470, 515477, 515495, 515624, 515701, 515706, 515712, 515717, 515727, 515731	515758	NO	YES
SR0395	chr	523420	523527	+	523420	523420	523420		523527	NO	YES
SR0396	chr	526293	526398	+	526225	526293	526260	526225, 526264, 526293, 526299, 526303, 526315, 526323, 526332, 526338, 526351, 526358, 526364	526263, 526398	NO	YES
SR0403	chr	542238	542394	+	542218	542238	542282, 542318, 542356, 542387, 542238	542218, 542222, 542232, 542234, 542236, 542245, 542247, 542249, 542252, 542255, 542308, 542312	542394	NO	YES
SR0409	chr	551645	551672	+	551645	551645	551645		551672	NO	YES
SR0410	chr	551769	551650	-	551769	551769	551674, 551769, 551744	551651, 551656, 551658, 551660, 551664, 551668, 551670, 551676, 551679, 551683, 551685, 551690, 551693, 551696, 551703, 551706, 551711, 551715, 551719, 551723, 551725, 551729, 551732, 551734, 551736, 551739, 551741, 551748, 551757, 551759, 551763	551650	NO	YES
SR0412	chr	551909	552305	+	551906	552143	551909, 551976, 552007, 552062, 552136, 552177, 552235	551906, 551912, 551916, 551918, 551920, 551922, 551924, 551927, 551929, 551934, 551936, 551938, 551940, 551944, 551947, 551949, 551952, 551957, 551959, 551961, 551964, 551969, 551972, 551974, 551978, 551982, 551985, 551988, 551990, 551993, 551996, 551999, 552001, 552004, 552010, 552012, 552015, 552019, 552021, 552023, 552026, 552033, 552041, 552043, 552046, 552048, 552050, 552054, 552056, 552060,…	552305	YES	YES
SR0415	chr	556549	556479	-	556549	556549	556549	556547	556479	NO	YES
SR0417	chr	561958	561897	-	561958	561958	561958	561956	561897	NO	YES
SR0419	chr	565716	565633	-	565716	565716	565716	565709, 565713	565633	NO	YES
SR0420	chr	565724	565797	+	565724	565724	565724		565781	NO	YES
SR0424	chr	569162	569072	-	569162	569162	569162		569072	YES	YES
SR0425	chr	570728	570750	+	570604	570728	570621, 570686, 570728	570604, 570609, 570616, 570625, 570628, 570639, 570645, 570652, 570654, 570657, 570659, 570661, 570663, 570666, 570671, 570674, 570678, 570681, 570683, 570691, 570699, 570703, 570708, 570724, 570732, 570737	570750	NO	YES
SR0426	chr	571720	571879	+	571706	571720	571766	571706, 571717, 571720, 571723, 571729, 571732, 571763	571879	NO	YES
SR0427	chr	571855	571749	-	571920	571855		571851, 571855, 571875, 571878, 571920	571749	NO	YES
SR0430	chr	581323	581475	+	581323	581323	581323, 581424, 581376	581327, 581336, 581352, 581355, 581360, 581362, 581382, 581386, 581404, 581464	581475	NO	YES
SR0434	chr	586202	586321	+	586130	586202		586130, 586132, 586136, 586185, 586194, 586200, 586202, 586204	586321	NO	YES
SR0436	chr	589485	589642	+	589429	589485		589429, 589455, 589457, 589463, 589465, 589468, 589472, 589476, 589478, 589483, 589485, 589489, 589498, 589502	589642	NO	YES
SR0437	chr	589912	589802	-	589912	589912	589912		589802	NO	YES
SR0441	chr	592484	592611	+	592484	592484	592492, 592564	592484, 592582	592611	NO	YES
SR0444	chr	596316	596507	+	596294	596316	596471	596294, 596297, 596300, 596302, 596305, 596309, 596314, 596316, 596349	596507	NO	YES
SR0448	chr	598823	598684	-	598904	598823	598801, 598878	598786, 598790, 598792, 598794, 598796, 598798, 598805, 598809, 598816, 598820, 598823, 598826, 598828, 598830, 598834, 598836, 598839, 598841, 598844, 598846, 598852, 598865, 598870, 598901, 598904	598684	NO	YES
SR0449	chr	600137	600178	+	600137	600137	600137	600141, 600146	600178	NO	YES
SR0451	chr	600874	601011	+	600800	600874	600874, 600800	600877, 600888	601011	NO	YES
SR0459	chr	607706	607622	-	607706	607706	607706		607622	YES	YES
SR0460	chr	609910	610065	+	609910	609910	609910, 609977, 610011	609988	610065	NO	YES
SR0462	chr	611311	611362	+	611309	611311	611311	611309	611362	NO	YES
SR0463	chr	613877	614013	+	613755	613877	613755, 613877	613813, 613867, 613873, 613896, 613903, 613930, 613941, 613952, 613955	613894, 614013	NO	YES
SR0464	chr	614141	613987	-	614141	614141		614141	613987	NO	YES
SR0468	chr	620275	620107	-	620275	620275	620222, 620275	620220	620107	NO	YES
SR0473	chr	621952	622106	+	621952	621952	622032, 621952		622106	NO	YES
SR0474	chr	623101	623222	+	623065	623101	623101, 623184	623065, 623086, 623092, 623098, 623104, 623139, 623146, 623179	623222	NO	YES
SR0475	chr	623326	623465	+	623277	623326		623277, 623305, 623307, 623311, 623314, 623319, 623326, 623330, 623333	623465	NO	YES
SR0477	chr	627454	627063	-	627474	627211	627165, 627309, 627352, 627474	627114, 627121, 627147, 627152, 627155, 627158, 627160, 627169, 627171, 627173, 627175, 627179, 627181, 627186, 627189, 627195, 627197, 627203, 627211, 627215, 627218, 627221, 627223, 627226, 627228, 627233, 627236, 627240, 627243, 627246, 627252, 627258, 627261, 627264, 627269, 627273, 627283, 627285, 627293, 627295, 627300, 627302, 627305, 627312, 627317, 627324, 627327, 627330, 627334, 627336,…	627063	NO	YES
SR0480	chr	631726	631864	+	631726	631726	631726, 631803, 631857	631730, 631793, 631799, 631801, 631808, 631819	631864	NO	YES
SR0482	chr	632534	632708	+	632481	632534		632481, 632534, 632618, 632637	632708	NO	YES
SR0485	chr	634506	634352	-	634518	634506	634421, 634506	634427, 634501, 634516, 634518	634352	YES	YES
SR0490	chr	638084	638267	+	637994	638084	637999, 638070, 638141, 638168, 638224, 638245, 638267	637994, 637997, 638003, 638010, 638025, 638028, 638030, 638036, 638039, 638044, 638047, 638051, 638056, 638059, 638072, 638075, 638078, 638080, 638084, 638095, 638099, 638135, 638145, 638150, 638166, 638207, 638211, 638218, 638222	638267	NO	YES
SR0505	chr	649984	650118	+	649984	649984	649984	649988	650118	YES	YES
SR0510	chr	656292	656381	+	656267	656292	656267	656277, 656292	656381	NO	YES
SR0518	chr	661382	661245	-	661451	661382		661352, 661354, 661357, 661361, 661364, 661367, 661372, 661374, 661377, 661382, 661385, 661394, 661397, 661402, 661408, 661411, 661414, 661420, 661437, 661444, 661451	661245	NO	YES
SR0526	chr	667291	667403	+	667291	667291	667291		667403	NO	YES
SR0535	chr	673236	673355	+	673231	673236	673236, 673321	673231	673355	NO	YES
SR0541	chr	680484	680408	-	680484	680484		680484	680408	NO	YES
SR0542	chr	681883	682001	+	681883	681883	681883		682001	NO	YES
SR0545	chr	684908	685004	+	684908	684908	684908		685004	NO	YES
SR0546	chr	686583	686441	-	686622	686583	686504, 686583, 686622	686510, 686518, 686520, 686522, 686527, 686533, 686562, 686579, 686586	686441	NO	YES
SR0549	chr	688888	688788	-	688891	688888	688888	688885, 688891	688788	YES	YES
SR0550	chr	689571	689697	+	689494	689571	689522, 689579, 689663	689494, 689499, 689501, 689504, 689509, 689516, 689520, 689525, 689533, 689537, 689544, 689547, 689550, 689553, 689556, 689560, 689565, 689568, 689571, 689573, 689599, 689601, 689611, 689613, 689615, 689617, 689621, 689628, 689634, 689648, 689651, 689654, 689658, 689682	689697	NO	YES
SR0551	chr	689904	690169	+	689828	690042	689888, 690002, 689931, 689961, 690052, 690096	689828, 689837, 689856, 689862, 689865, 689871, 689891, 689896, 689898, 689901, 689904, 689908, 689910, 689914, 689917, 689924, 689927, 689936, 689938, 689942, 689947, 689950, 689954, 689957, 689959, 689964, 689972, 689975, 689979, 689981, 689986, 689992, 690004, 690006, 690009, 690012, 690015, 690018, 690022, 690025, 690031, 690033, 690035, 690039, 690042, 690046, 690048, 690054, 690057, 690063,…	689903, 690169	NO	YES
SR0554	chr	693576	693714	+	693576	693576	693662	693576, 693579, 693586, 693588, 693660, 693668	693714	NO	YES
SR0558	chr	697844	698041	+	697825	697844	697881	697825, 697827, 697831, 697840, 697844, 697849	698041	NO	YES
SR0560	chr	700676	700833	+	700676	700676	700676		700833	YES	YES
SR0564	chr	706303	706656	+	706296	706497	706303, 706325, 706377, 706400, 706463, 706545	706296, 706298, 706306, 706311, 706313, 706315, 706319, 706321, 706334, 706350, 706362, 706375, 706381, 706392, 706394, 706405, 706409, 706411, 706417, 706419, 706421, 706423, 706427, 706431, 706434, 706436, 706438, 706440, 706444, 706451, 706459, 706471, 706477, 706481, 706487, 706495, 706497, 706505, 706533, 706554, 706556, 706559, 706564, 706569, 706610, 706621, 706649, 706654	706656	NO	YES
SR0574	chr	715920	716119	+	715861	715920	715861	715895, 715897, 715911, 715916, 715920, 715924	716119	NO	YES
SR0582	chr	723156	723079	-	723228	723228		723154, 723156, 723223, 723228	723079	NO	YES
SR0585	chr	724200	724245	+	724200	724200		724200	724245	NO	YES
SR0592	chr	732099	732301	+	732084	732099	732084, 732109, 732136	732091, 732093, 732095, 732099, 732101, 732112, 732117, 732119, 732122, 732125, 732128, 732133, 732140, 732143, 732147, 732150, 732152, 732174, 732178, 732181, 732238, 732253, 732272	732301	NO	YES
SR0595	chr	735317	735726	+	735317	735317	735371, 735527, 735664, 735317	735329, 735332, 735335, 735338, 735524, 735585, 735588, 735592, 735595, 735599, 735601, 735605, 735608, 735611, 735615, 735618, 735622, 735626, 735633, 735644, 735656, 735658, 735662, 735667, 735670, 735672, 735675, 735679, 735681	735430, 735603, 735726	NO	YES
SR0603	chr	742476	742517	+	742476	742476	742476		742517	NO	YES
SR0608	chr	747133	747401	+	747087	747133	747207	747087, 747133	747401	NO	YES
SR0609	chr	747680	747801	+	747680	747680	747680	747684, 747727	747801	NO	YES
SR0611	chr	749574	749826	+	749510	749574	749524, 749621, 749701, 749746	749510, 749522, 749526, 749531, 749533, 749545, 749550, 749553, 749557, 749561, 749564, 749567, 749570, 749574, 749576, 749580, 749584, 749586, 749589, 749591, 749594, 749608, 749611, 749623, 749639, 749641, 749644, 749647, 749650, 749654, 749657, 749662, 749665, 749667, 749674, 749682, 749706, 749708, 749714, 749736	749711, 749826	NO	YES
SR0612	chr	750568	750675	+	750564	750568	750624	750564, 750568, 750570, 750573, 750575, 750579, 750582, 750586, 750590, 750641, 750659, 750665	750675	NO	YES
SR0613	chr	750817	751163	+	750773	750817	750817, 750870, 750932, 750962, 750997, 751063, 751118	750773, 750804, 750807, 750811, 750813, 750826, 750828, 750832, 750834, 750839, 750841, 750848, 750853, 750857, 750859, 750861, 750866, 750868, 750873, 750877, 750881, 750885, 750887, 750889, 750895, 750898, 750900, 750903, 750909, 750915, 750917, 750922, 750924, 750926, 750928, 750930, 750936, 750938, 750941, 750948, 750952, 750955, 750958, 750960, 750964, 750966, 750970, 750973, 750979, 750984,…	751163	YES	YES
SR0624	chr	763469	763578	+	763453	763469	763469	763453, 763473, 763497	763578	NO	YES
SR0626	chr	764020	764105	+	764008	764020	764020	764008, 764024, 764026	764105	NO	YES
SR0628	chr	768539	768416	-	768600	768539		768509, 768535, 768539, 768543, 768547, 768550, 768554, 768566, 768574, 768576, 768578, 768581, 768583, 768600	768416	NO	YES
SR0634	chr	774375	774044	-	774444	774375	774199, 774375, 774444	774157, 774160, 774162, 774164, 774166, 774168, 774170, 774172, 774176, 774181, 774187, 774195, 774203, 774233, 774235, 774238, 774254, 774359, 774365	774044, 774263	NO	YES
SR0636	chr	776696	776395	-	776763	776696	776763, 776550	776554, 776687, 776696	776608	NO	YES
SR0638	chr	789001	789058	+	789001	789001		789001, 789003, 789055	789058	NO	YES
SR0645	chr	792255	792170	-	792255	792255	792255		792170	NO	YES
SR0647	chr	793912	793733	-	793912	793912	793782	793780, 793903, 793906, 793909, 793912	793733	NO	YES
SR0648	chr	796466	796492	+	796463	796466	796466	796463	796492	NO	YES
SR0650	chr	800428	800281	-	800433	800428	800428, 800285	800433	800281	NO	YES
SR0654	chr	810002	809855	-	810084	810002	810016	809968, 809991, 809993, 809997, 810002, 810005, 810029, 810032, 810035, 810040, 810042, 810055, 810057, 810063, 810074, 810079, 810084	809855	NO	YES
SR0656	chr	811410	811282	-	811433	811410		811293, 811299, 811317, 811359, 811363, 811398, 811402, 811406, 811410, 811413, 811417, 811420, 811426, 811433	811282	NO	YES
SR0657	chr	812400	812246	-	812403	812400	812325, 812400	812318, 812327, 812396, 812403	812246	NO	YES
SR0659	chr	814727	814653	-	814729	814727	814727, 814704	814711, 814716, 814720, 814729	814653	NO	YES
SR0660	chr	816688	816630	-	816695	816688		816688, 816695	816630	NO	YES
SR0662	chr	820371	820460	+	820321	820371		820321, 820326, 820337, 820346, 820365, 820368, 820371	820460	NO	YES
SR0668	chr	826286	826381	+	826224	826286	826331	826224, 826244, 826264, 826276, 826278, 826280, 826286, 826288, 826291, 826293, 826296, 826300, 826303, 826305, 826308	826381	NO	YES
SR0669	chr	827180	827340	+	827180	827180	827180	827183, 827208, 827233, 827237, 827241, 827259, 827261, 827265, 827289, 827313	827340	NO	YES
SR0673	chr	832089	832041	-	832100	832089	832089	832100	832041	YES	YES
SR0676	chr	834780	835006	+	834713	834780	834713, 834901	834777, 834780, 834784, 834850	835006	NO	YES
SR0677	chr	835474	835598	+	835447	835474	835474, 835538	835447, 835455, 835486, 835488, 835492, 835503, 835508, 835519, 835523, 835536	835598	NO	YES
SR0678	chr	835716	835833	+	835669	835716	835716	835669, 835672, 835675, 835694, 835714, 835720, 835748	835833	NO	YES
SR0680	chr	839780	839903	+	839760	839780	839760	839762, 839764, 839768, 839771, 839773, 839777, 839780, 839782	839903	NO	YES
SR0685	chr	842489	842539	+	842489	842489	842489	842493, 842497	842539	NO	YES
SR0688	chr	856326	856166	-	856329	856326	856326	856304, 856315, 856322, 856329	856166	NO	YES
SR0689	chr	856728	856875	+	856715	856728		856715, 856728	856875	NO	YES
SR0690	chr	856960	856828	-	856960	856960	856960		856828	NO	YES
SR0692	chr	860138	860212	+	860129	860138	860138	860129, 860131, 860133, 860135, 860152	860212	NO	YES
SR0696	chr	862625	862710	+	862622	862625	862625	862622	862710	NO	YES
SR0699	chr	868949	868763	-	868949	868949	868949		868763	NO	YES
SR0706	chr	875171	875246	+	875169	875171	875171	875169, 875173	875246	NO	YES
SR0707	chr	881422	881326	-	881493	881422	881422, 881352	881327, 881339, 881362, 881364, 881368, 881380, 881383, 881386, 881389, 881391, 881394, 881400, 881405, 881413, 881464, 881493	881326	NO	YES
SR0714	chr	888242	888390	+	888242	888242	888242, 888283	888244, 888265, 888278, 888281, 888287	888390	NO	YES
SR0715	chr	889631	889835	+	889631	889631	889681, 889710	889631, 889635, 889654, 889657, 889660, 889665, 889670, 889672, 889675, 889677, 889683, 889685, 889690, 889693, 889697, 889701, 889703, 889706, 889733, 889738, 889741, 889745, 889763, 889766, 889792, 889796	889698, 889835	NO	YES
SR0716	chr	890201	890459	+	890201	890370	890201, 890270	890219, 890260, 890330, 890332, 890337, 890340, 890342, 890344, 890347, 890349, 890354, 890370, 890373, 890423	890459	NO	YES
SR0725	lp17	2932	2882	-	2990	2932	2932, 2987	2884, 2900, 2909, 2911, 2919, 2928, 2935, 2941, 2985, 2990	2882	NO	YES
SR0727	lp17	6593	6700	+	6593	6593	6593	6597	6700	NO	YES
SR0728	lp17	8155	8226	+	8117	8155	8155, 8220	8117, 8124, 8133, 8141, 8147, 8152, 8161, 8177, 8182	8226	NO	YES
SR0729	lp17	8260	8212	-	8260	8260	8260		8212	YES	YES
SR0735	lp17	10901	10824	-	10977	10901	10901, 10929	10882, 10886, 10897, 10905, 10907, 10909, 10912, 10914, 10916, 10921, 10935, 10937, 10939, 10968, 10977	10824	NO	YES
SR0736	lp17	11689	11841	+	11685	11689	11689, 11725, 11783	11685	11841	YES	YES
SR0737	lp17	12594	12456	-	12594	12594	12594		12456	YES	YES
SR0742	lp21	1339	1286	-	1343	1339	1339	1336, 1343	1286	YES	YES
SR0743	lp21	1488	1523	+	1488	1488	1488	1491	1523	NO	YES
SR0745	lp25	5359	5290	-	5359	5359	5359		5298	NO	YES
SR0747	lp25	9557	9397	-	9622	9557		9514, 9520, 9522, 9524, 9531, 9533, 9549, 9557, 9562, 9568, 9572, 9576, 9580, 9584, 9601, 9613, 9622	9397	NO	YES
SR0750	lp25	11245	11184	-	11248	11245	11245	11241, 11248	11184	NO	YES
SR0753	lp25	14512	14314	-	14540	14512	14488, 14512, 14540	14434, 14437, 14441, 14443, 14514	14471	NO	YES
SR0755	lp25	15951	16077	+	15951	15951	15951	15969	16016	NO	YES
SR0761	lp25	23037	23128	+	23037	23037	23037		23128	YES	YES
SR0764	lp28-1	2138	2216	+	2132	2138	2138, 2175	2132, 2136, 2142, 2148, 2151, 2154, 2157, 2173, 2181	2216	YES	YES
SR0765	lp28-1	5904	5850	-	5904	5904	5904		5850	YES	YES
SR0767	lp28-1	12293	12223	-	12346	12293	12293	12346	12223	NO	YES
SR0769	lp28-1	16358	16300	-	16358	16358	16358		16300	NO	YES
SR0770	lp28-2	2761	2690	-	2771	2761	2761	2757, 2771	2690	YES	YES
SR0772	lp28-2	7420	7347	-	7423	7420	7420	7411, 7423	7347	YES	YES
SR0776	lp28-2	24490	24407	-	24490	24490	24490		24426	YES	YES
SR0777	lp28-2	24527	24604	+	24506	24527	24527	24506, 24511, 24522, 24525, 24531	24604	NO	YES
SR0778	lp28-2	25076	25183	+	25050	25076	25076	25050, 25068, 25074	25183	NO	YES
SR0780	lp28-2	28015	28124	+	28015	28015	28017	28015, 28022, 28025	28124	NO	YES
SR0781	lp28-2	28518	28799	+	28503	28518	28515	28503, 28506, 28511, 28518, 28521, 28523, 28526, 28530, 28533, 28536, 28539, 28673	28799	NO	YES
SR0785	lp28-3	2339	2165	-	2339	2339	2339	2314, 2330, 2333, 2337	2165	NO	YES
SR0789	lp28-3	10534	10289	-	10536	10534	10465, 10536	10326, 10363, 10366, 10380, 10383, 10460, 10467, 10470, 10472, 10475, 10477, 10482, 10512, 10519, 10521, 10523, 10525, 10530, 10534	10423	NO	YES
SR0790	lp28-3	11623	11435	-	11623	11623	11623	11492	11435	NO	YES
SR0791	lp28-3	16481	16582	+	16481	16481	16481	16484, 16493	16582	NO	YES
SR0792	lp28-3	18496	18594	+	18496	18496	18496	18500	18594	NO	YES
SR0793	lp28-3	19459	19525	+	19459	19459	19459	19463	19525	YES	YES
SR0798	lp28-4	1452	1405	-	1517	1452	1517, 1452	1437, 1448, 1456, 1496	1405	NO	YES
SR0801	lp28-4	4953	4765	-	4953	4953	4875, 4953	4851, 4872, 4877	4765	NO	YES
SR0804	lp28-4	10785	10856	+	10785	10785	10785		10856	NO	YES
SR0805	lp28-4	12834	12719	-	12840	12834	12834	12837, 12840	12719	NO	YES
SR0811	lp28-4	18054	18159	+	18054	18054	18054		18123	YES	YES
SR0812	lp28-4	19207	19159	-	19207	19207	19207		19159	NO	YES
SR0821	lp36	9167	9248	+	9167	9167	9167		9234	NO	YES
SR0822	lp36	9642	9790	+	9630	9642	9657	9630, 9635, 9637, 9642, 9655	9790	NO	YES
SR0823	lp36	11581	11751	+	11581	11581		11581, 11623, 11650	11751	NO	YES
SR0830	lp36	15794	15741	-	15794	15794	15794	15788, 15790	15741	NO	YES
SR0833	lp36	16938	17004	+	16935	16938	16938	16935, 16943, 16962	17004	NO	YES
SR0836	lp36	22341	22464	+	22341	22341	22380	22341, 22345, 22350, 22352, 22358	22464	NO	YES
SR0838	lp36	23300	23425	+	23300	23300	23309, 23385	23300, 23306, 23312, 23315, 23318, 23320, 23325, 23380, 23400, 23404, 23419	23425	NO	YES
SR0839	lp36	25675	25582	-	25675	25675	25675		25582	NO	YES
SR0844	lp36	28345	28416	+	28345	28345	28345		28416	NO	YES
SR0845	lp36	28738	28581	-	28738	28738	28684, 28718	28735, 28738	28581	NO	YES
SR0851	lp38	4887	4780	-	4887	4887	4887		4780	YES	YES
SR0852	lp38	6842	6927	+	6801	6842	6842, 6876	6801, 6803, 6807, 6810, 6815, 6819, 6825, 6831, 6837, 6861, 6865, 6868, 6872, 6874, 6881, 6893, 6917	6927	NO	YES
SR0853	lp38	10463	10394	-	10534	10463	10463	10459, 10466, 10514, 10516, 10523, 10530, 10534	10394	NO	YES
SR0856	lp38	13469	13439	-	13477	13469	13469	13466, 13472, 13477	13439	NO	YES
SR0870	lp38	29888	29837	-	29893	29888		29886, 29888, 29890, 29893	29837	NO	YES
SR0877	lp38	37027	37117	+	37027	37027	37027		37117	YES	YES
SR0878	lp38	37312	37395	+	37312	37312	37312	37315	37360	YES	YES
SR0885	lp54	11180	11305	+	11180	11180	11184, 11259	11180, 11182, 11187, 11198, 11201, 11247, 11249, 11251, 11253, 11255, 11261	11305	NO	YES
SR0887	lp54	11587	11426	-	11590	11587	11587	11542, 11544, 11569, 11585, 11590	11426	YES	YES
SR0894	lp54	17934	17613	-	17937	17934	17684, 17902, 17934	17679, 17681, 17795, 17808, 17817, 17930, 17937	17613	YES	YES
SR0899	lp54	25289	25129	-	25292	25289	25183, 25289	25180, 25246, 25250, 25280, 25285, 25287, 25292	25129	YES	YES
SR0904	lp54	41163	41339	+	41091	41163	41091, 41155	41159, 41163, 41167, 41182, 41186, 41193, 41195	41201, 41339	NO	YES
SR0905	lp54	41266	41157	-	41270	41266	41266	41219, 41270	41157	YES	YES
SR0906	lp54	41374	41323	-	41385	41374	41374	41371, 41377, 41379, 41383, 41385	41323	NO	YES
SR0909	lp54	44870	44632	-	44870	44868		44759, 44775, 44868, 44870	44632	NO	YES
SR0912	lp54	46293	46069	-	46293	46293	46293, 46204	46162, 46165, 46202, 46209, 46229, 46233, 46237, 46241, 46243, 46247, 46250, 46253, 46261, 46264, 46266, 46272, 46284, 46286, 46289	46069	YES	YES
SR0913	lp54	46460	46409	-	46460	46455		46451, 46453, 46455, 46457, 46460	46409	NO	YES
SR0914	lp54	47309	47439	+	47284	47309	47286, 47309	47284, 47294, 47298, 47311, 47330, 47386	47439	YES	YES
SR0915	lp54	48337	48447	+	48326	48337	48337, 48371	48326	48447	NO	YES
SR0917	lp54	50392	50268	-	50392	50392		50392	50268	NO	YES
SR0921	lp56	4342	4266	-	4342	4342	4342	4302, 4339	4266	NO	YES
SR0923	lp56	22685	22607	-	22685	22685	22685	22651, 22681	22607	YES	YES
SR0926	lp56	37590	37365	-	37592	37590	37590	37587, 37592	37365, 37507	NO	YES
SR0929	lp56	49567	49921	+	49562	49863	49567	49562, 49863, 49865	49921	YES	YES
SR0947	cp26	2289	2431	+	2289	2289	2289		2431	YES	YES
SR0949	cp26	2683	2403	-	2683	2683	2531, 2683	2533	2403	NO	YES
SR0955	cp26	7782	7635	-	7784	7782	7782	7774, 7777, 7784	7635	YES	YES
SR0957	cp26	7795	7908	+	7792	7795	7842, 7795	7792, 7799, 7806, 7811, 7849	7908	NO	YES
SR0961	cp26	10670	10816	+	10657	10739	10670, 10695, 10739	10657, 10659, 10661, 10672, 10676, 10737, 10743	10816	YES	YES
SR0962	cp26	10950	10799	-	10958	10950		10948, 10950, 10955, 10958	10799	NO	YES
SR0963	cp26	11268	11359	+	11266	11268	11268	11266	11359	NO	YES
SR0967	cp26	13537	13700	+	13537	13537		13537, 13573	13700	NO	YES
SR0969	cp26	16444	16317	-	16480	16444	16391	16378, 16412, 16416, 16442, 16444, 16450, 16452, 16454, 16480	16317	NO	YES
SR0970	cp26	17959	17916	-	17986	17959	17984, 17959	17955, 17964, 17974, 17976, 17978, 17980, 17986	17916	NO	YES
SR0971	cp26	20231	20103	-	20280	20231	20219	20206, 20209, 20216, 20225, 20227, 20231, 20280	20103	NO	YES
SR0972	cp26	20609	20463	-	20740	20609	20577, 20672	20561, 20593, 20605, 20609, 20613, 20617, 20621, 20627, 20629, 20634, 20636, 20638, 20644, 20646, 20653, 20658, 20660, 20662, 20669, 20674, 20676, 20678, 20680, 20683, 20686, 20702, 20717, 20719, 20722, 20726, 20728, 20733, 20738, 20740	20463	NO	YES
SR0973	cp26	21080	20852	-	21082	21080	21080, 20989	20958, 21017, 21070, 21082	21010	NO	YES
SR0976	cp26	23233	23422	+	23191	23233	23233, 23262, 23191	23200	23311, 23422	NO	YES
SR0979	cp32-1	18932	18857	-	18932	18932	18932	18900, 18919, 18928	18857	YES	YES
SR0982	cp32-3	19421	19351	-	19425	19421	19421	19417, 19425	19351	YES	YES
SR0984	cp32-4	18778	18707	-	18782	18778	18778	18774, 18782	18707	NO	YES
SR0990	cp32-6	18884	18817	-	18947	18884	18884, 18938	18856, 18861, 18865, 18880, 18888, 18947	18817	YES	YES
SR0996	cp32-7	18934	18867	-	18997	18934	18934, 18904, 18988	18930, 18938, 18997	18867	YES	YES
SR0998	cp32-8	17580	17678	+	17540	17580	17564	17540, 17560, 17562, 17580	17678	NO	YES
SR0999	cp32-8	18908	18832	-	18934	18908	18908, 18857	18876, 18878, 18904, 18934	18832	YES	YES
SR1002	cp32-8	23042	23125	+	22987	23042	23042	22987, 22989, 22995, 23033	23125	NO	YES
SR1004	cp32-9	18980	18910	-	19044	18980	18980, 19044	18976, 18984	18910	YES	YES
SR1005	cp32-9	27777	27889	+	27729	27777		27729, 27743, 27745, 27759, 27767, 27777, 27780, 27784, 27798, 27804	27889	NO	YES
SR1006	chr	506228	506052	-	506228	506228	506201, 506228	506195	506052	YES	NO
SR1007	lp36	11338	11118	-	11338	11338	11338		11118, 11292	YES	NO
