## Supplemental Table 7 for "Extensive diversity in RNA termination and regulation revealed by transcriptome mapping for the Lyme pathogen *B. burgdorferi*"

### Sheet: Luciferase Assays
Supplementary Table 7. Raw data for luciferase assays and RT-qPCR
Experiment Date	9.30.22											11.4.22
Strain	vector control			PpotB, transcriptional fusion			PpotB+potB 5′1-594, translational fusion			PBS		vector control			PpotA, transcriptional fusion			PpotA+potB 5′1-594, translational fusion			PBS
Strain Number	PA156			PA345			PA223			-		PA156			PA343			PA381			-
Cell Density (cells/ml)	345000000	295000000	185000000	190000000	290000000	80000000	220000000	170000000	125000000	-		80000000	100000000	120000000	130000000	265000000	195000000	95000000	280000000	135000000	-
Spermidine Concentration	0	5 mM	10 mM	0	5 mM	10 mM	0	5 mM	10 mM	0		0	5 mM	10 mM	0	5 mM	10 mM	0	5 mM	10 mM	0
	OD600											OD600
Replicate 1	0.73	0.476	0.475	0.615	0.448	0.503	0.57	0.539	0.519	0.039		0.423	0.428	0.394	0.472	0.658	0.551	0.419	0.675	0.675	0.033
Replicate 2	0.541	0.537	0.533	0.564	0.495	0.389	0.661	0.456	0.426	0.031		0.398	0.543	0.43	0.418	0.524	0.515	0.402	0.674	0.483	0.032
Replicate 3	0.577	0.54	0.418	0.536	0.356	0.38	0.616	0.544	0.5	0.033		0.368	0.453	0.432	0.422	0.585	0.546	0.365	0.635	0.675	0.033
	OD600, average PBS subtracted											OD600, average PBS subtracted
Replicate 1	0.695667	0.441667	0.440667	0.580667	0.413667	0.468667	0.535667	0.504667	0.484667			0.390333	0.395333	0.361333	0.439333	0.625333	0.518333	0.386333	0.642333	0.642333
Replicate 2	0.506667	0.502667	0.498667	0.529667	0.460667	0.354667	0.626667	0.421667	0.391667			0.365333	0.510333	0.397333	0.385333	0.491333	0.482333	0.369333	0.641333	0.450333
Replicate 3	0.542667	0.505667	0.383667	0.501667	0.321667	0.345667	0.581667	0.509667	0.465667			0.335333	0.420333	0.399333	0.389333	0.552333	0.513333	0.332333	0.602333	0.642333
	RLU											RLU
Replicate 1	14	8	10	224	146	154	70	46	22	12		6	6	4	2252	2498	1716	296	326	132	6
Replicate 2	18	10	12	276	168	80	68	40	10	10		4	6	2	2232	1762	1244	300	302	86	6
Replicate 3	12	10	8	238	76	64	72	42	22	8		8	6	4	2574	2118	1556	254	288	136	4
	RLU, OD600 normalized											RLU, OD600 normalized
Replicate 1	20.1246	18.1132	22.6929	385.763	352.941	328.592	130.678	91.1493	45.392			15.3715	15.1771	11.0701	5125.95	3994.67	3310.61	766.178	507.525	205.501
Replicate 2	35.5263	19.8939	24.0642	521.082	364.689	225.564	108.511	94.8617	25.5319			10.9489	11.757	5.03356	5792.39	3586.16	2579.13	812.274	470.894	190.97
Replicate 3	22.113	19.7759	20.8514	474.419	236.269	185.149	123.782	82.4068	47.2441			23.8569	14.2744	10.0167	6611.3	3834.64	3031.17	764.293	478.141	211.728
Average	25.9213	19.261	22.5362	460.422	317.966	246.435	120.99	89.4726	39.3893			16.7257	13.7362	8.70679	5843.21	3805.16	2973.64	780.915	485.52	202.733
	Percent Activity											Percent Activity
Statistical Analysis Column				A	B	C	D	E	F						G	H	I	J	K	L
				0.837849	0.766561	0.713676	1.08007	0.75336	0.37517						0.877248	0.683643	0.566574	0.981128	0.64991	0.263154
				1.13175	0.792076	0.489907	0.896853	0.784043	0.211024						0.991302	0.613731	0.441389	1.04016	0.603003	0.244546
				1.0304	0.513159	0.40213	1.02307	0.681102	0.390478						1.13145	0.656256	0.51875	0.978715	0.612282	0.271128
Statistical Analysis	Data sets analyzed		A-L				Šídák's multiple comparisons test			Mean Diff.	95.00% CI of diff.		Below threshold?	Summary	Adjusted P Value
							Column A vs. Column B			30.94	5.906 to 55.97		Yes	**	0.0081
	ANOVA summary						Column A vs. Column C			47.18	22.14 to 72.21		Yes	****	<0.0001
	F				22.25		Column B vs. Column C			16.24	-8.796 to 41.27		No	ns	0.4712
	P value				<0.0001		Column D vs. Column E			26.05	1.019 to 51.09		Yes	*	0.0368
	P value summary				****		Column D vs. Column F			67.45	42.41 to 92.48		Yes	****	<0.0001
	Significant diff. among means (P < 0.05)?				Yes		Column E vs. Column F			41.39	16.36 to 66.43		Yes	***	0.0003
	R squared				0.9107		Column G vs. Column H			34.88	9.841 to 59.91		Yes	**	0.0023
							Column G vs. Column I			49.11	24.07 to 74.14		Yes	****	<0.0001
							Column H vs. Column I			14.23	-10.80 to 39.26		No	ns	0.6573
							Column J vs. Column K			37.83	12.79 to 62.86		Yes	***	0.0009
							Column J vs. Column L			74.04	49.00 to 99.07		Yes	****	<0.0001
							Column K vs. Column L			36.21	11.18 to 61.25		Yes	**	0.0015

### Sheet: qRT-PCR
Supplementary Table 7. Raw data for luciferase assays and RT-qPCR
Experiment Date	10.07.22									10.13.22										12.11.22											10.11.22
	Plate #1									Plate #2										Plate #3											Plate #4
	Fluor	Target	Content	Sample	Cq	Starting Quantity (SQ)	Average SQ			Fluor	Target	Content	Sample	Cq	Starting Quantity (SQ)	recA Normalized SQ	Average Normalized SQ			Fluor	Target	Content	Sample	Cq	Starting Quantity (SQ)	recA Normalized SQ	Average Normalized SQ				Fluor	Target	Content	Sample	Cq	Starting Quantity (SQ)	recA Normalized SQ	Average Normalized SQ
	SYBR	recA	Std-01		14.8351	10				SYBR	potB 5′	Std-01		12.3993	10					SYBR	potB ORF 3′	Std-01		14.5711	10						SYBR	ospC	Std-01		13.7159	10
	SYBR	recA	Std-01		14.8735	10				SYBR	potB 5′	Std-01		12.2534	10					SYBR	potB ORF 3′	Std-01		14.5669	10						SYBR	ospC	Std-01		13.5189	10
	SYBR	recA	Std-02		18.4851	1				SYBR	potB 5′	Std-02		16.0552	1					SYBR	potB ORF 3′	Std-02		18.3908	1						SYBR	ospC	Std-02		17.2725	1
	SYBR	recA	Std-02		18.5529	1				SYBR	potB 5′	Std-02		15.8008	1					SYBR	potB ORF 3′	Std-02		18.6985	1						SYBR	ospC	Std-02		17.4043	1
	SYBR	recA	Std-03		22.7353	0.1				SYBR	potB 5′	Std-03		20.2247	0.1					SYBR	potB ORF 3′	Std-03		23.3417	0.1						SYBR	ospC	Std-03		21.6801	0.1
	SYBR	recA	Std-03		22.5646	0.1				SYBR	potB 5′	Std-03		20.1551	0.1					SYBR	potB ORF 3′	Std-03		23.4189	0.1						SYBR	ospC	Std-03		21.8847	0.1
	SYBR	recA	Std-04		29.6996	0.01				SYBR	potB 5′	Std-04		29.4257	0.01					SYBR	potB ORF 3′	Std-04		33.2145	0.01						SYBR	ospC	Std-04		29.7316	0.01
	SYBR	recA	Std-04		29.579	0.01				SYBR	potB 5′	Std-04		28.8165	0.01					SYBR	potB ORF 3′	Std-04		32.5392	0.01						SYBR	ospC	Std-04		31.3633	0.01
	SYBR	recA	NTC-01		n/a					SYBR	potB 5′	NTC-01		n/a						SYBR	potB ORF 3′	NTC-01		n/a							SYBR	ospC	NTC-01		n/a
	SYBR	recA	NTC-01		n/a					SYBR	potB 5′	NTC-01		n/a						SYBR	potB ORF 3′	NTC-01		n/a							SYBR	ospC	NTC-01		n/a
	SYBR	recA	Unkn-01	Mice B #1	33.3709	0.00108211	0.00101361			SYBR	potB 5′	Unkn-01	Mice B #1	34.3662	0.000575004	0.56728				SYBR	potB ORF 3′	Unkn-04	log #1	28.7173	0.0271193	0.106887	0.108786				SYBR	ospC	Unkn-01	Mice B #1	30.0395	0.00677772	6.68669	6.73565
	SYBR	recA	Unkn-01	Mice B #1	33.6559	0.000945124				SYBR	potB 5′	Unkn-01	Mice B #1	n/a						SYBR	potB ORF 3′	Unkn-04	log #1	28.917	0.0251108	0.0989711					SYBR	ospC	Unkn-01	Mice B #1	30.0047	0.00687698	6.78461
	SYBR	recA	Unkn-02	Mice B #2	31.1625	0.00308852	0.00310815			SYBR	potB 5′	Unkn-02	Mice B #2	31.7083	0.00176218	0.566954	0.471338			SYBR	potB ORF 3′	Unkn-04	log #1	28.4063	0.0305726	0.120498					SYBR	ospC	Unkn-02	Mice B #2	28.2408	0.0143463	4.6157	4.60025
	SYBR	recA	Unkn-02	Mice B #2	31.1359	0.00312778				SYBR	potB 5′	Unkn-02	Mice B #2	32.6847	0.0011678	0.375722				SYBR	potB ORF 3′	Unkn-05	log #2	29.4956	0.0200931	0.0911801	0.0935388				SYBR	ospC	Unkn-02	Mice B #2	28.2569	0.0142502	4.5848
	SYBR	recA	Unkn-03	Mice B #3	33.0891	0.00123705	0.00109143			SYBR	potB 5′	Unkn-03	Mice B #3	n/a						SYBR	potB ORF 3′	Unkn-05	log #2	29.3747	0.0210511	0.0955274					SYBR	ospC	Unkn-03	Mice B #3	36.2222	0.000514913	0.471777	0.418903
	SYBR	recA	Unkn-03	Mice B #3	33.6544	0.000945822				SYBR	potB 5′	Unkn-03	Mice B #3	34.3018	0.000590815	0.54132				SYBR	potB ORF 3′	Unkn-05	log #2	29.4191	0.0206944	0.0939089					SYBR	ospC	Unkn-03	Mice B #3	36.831	0.000399497	0.366029
	SYBR	recA	Unkn-04	log #1	21.8458	0.257793	0.253718			SYBR	potB 5′	Unkn-04	log #1	19.6124	0.288102	1.13552	1.19788			SYBR	potB ORF 3′	Unkn-06	log #3	29.0242	0.0240952	0.106789	0.0919518				SYBR	ospC	Unkn-04	log #1	24.0368	0.0827674	0.326218	0.342666
	SYBR	recA	Unkn-04	log #1	21.9135	0.249643				SYBR	potB 5′	Unkn-04	log #1	19.3651	0.319744	1.26023				SYBR	potB ORF 3′	Unkn-06	log #3	29.6646	0.0188266	0.0834389					SYBR	ospC	Unkn-04	log #1	23.8063	0.0911139	0.359114
	SYBR	recA	Unkn-05	log #2	22.141	0.224076	0.220367			SYBR	potB 5′	Unkn-05	log #2	19.7065	0.276901	1.25654	1.18838			SYBR	potB ORF 3′	Unkn-06	log #3	29.5974	0.0193204	0.0856275					SYBR	ospC	Unkn-05	log #2	24.0782	0.081352	0.369166	0.358157
	SYBR	recA	Unkn-05	log #2	22.2119	0.216658				SYBR	potB 5′	Unkn-05	log #2	19.9791	0.246859	1.12022				SYBR	potB ORF 3′	Unkn-07	stationary #1	32.202	0.00708206	0.0377635	0.0347491				SYBR	ospC	Unkn-05	log #2	24.2257	0.0764999	0.347148
	SYBR	recA	Unkn-06	log #3	22.1215	0.22616	0.225633			SYBR	potB 5′	Unkn-06	log #3	19.5977	0.289886	1.28476	1.22466			SYBR	potB ORF 3′	Unkn-07	stationary #1	32.3776	0.00661876	0.0352931					SYBR	ospC	Unkn-06	log #3	24.425	0.0703998	0.31201	0.322277
	SYBR	recA	Unkn-06	log #3	22.1313	0.225107				SYBR	potB 5′	Unkn-06	log #3	19.8309	0.262764	1.16456				SYBR	potB ORF 3′	Unkn-07	stationary #1	32.6983	0.00584942	0.0311907					SYBR	ospC	Unkn-06	log #3	24.2722	0.075033	0.332544
	SYBR	recA	Unkn-07	stationary #1	22.5403	0.185368	0.187537			SYBR	potB 5′	Unkn-07	stationary #1	23.0199	0.0685482	0.365518	0.359254			SYBR	potB ORF 3′	Unkn-08	stationary #2	32.1976	0.00709404	0.0482095	0.0450716				SYBR	ospC	Unkn-07	stationary #1	15.912	2.44816	13.0543	12.7653
	SYBR	recA	Unkn-07	stationary #1	22.4916	0.189706				SYBR	potB 5′	Unkn-07	stationary #1	23.1026	0.0661988	0.35299				SYBR	potB ORF 3′	Unkn-08	stationary #2	32.4871	0.00634536	0.0431216					SYBR	ospC	Unkn-07	stationary #1	16.0206	2.33977	12.4763
	SYBR	recA	Unkn-08	stationary #2	23.0318	0.146783	0.14715			SYBR	potB 5′	Unkn-08	stationary #2	23.1727	0.0642713	0.436774	0.41621			SYBR	potB ORF 3′	Unkn-08	stationary #2	32.4416	0.00645747	0.0438835					SYBR	ospC	Unkn-08	stationary #2	15.8649	2.49664	16.9666	16.3965
	SYBR	recA	Unkn-08	stationary #2	23.0213	0.147517				SYBR	potB 5′	Unkn-08	stationary #2	23.4074	0.0582195	0.395646				SYBR	potB ORF 3′	Unkn-09	stationary #3	35.7463	0.00180747	0.0134839	0.0115288				SYBR	ospC	Unkn-08	stationary #2	16.0318	2.32887	15.8265
	SYBR	recA	Unkn-09	stationary #3	23.2924	0.129698	0.134047			SYBR	potB 5′	Unkn-09	stationary #3	23.7318	0.0507832	0.378848	0.39289			SYBR	potB ORF 3′	Unkn-09	stationary #3	35.8678	0.00172476	0.0128669					SYBR	ospC	Unkn-09	stationary #3	17.3798	1.32767	9.90453	9.95874
	SYBR	recA	Unkn-09	stationary #3	23.1557	0.138396				SYBR	potB 5′	Unkn-09	stationary #3	23.562	0.054548	0.406933				SYBR	potB ORF 3′	Unkn-09	stationary #3	37.0258	0.00110396	0.00823564					SYBR	ospC	Unkn-09	stationary #3	17.3537	1.3422	10.0129
	SYBR	recA	Unkn-10	Fed Larvae #1	37.6453	0.000142137	0.000163225			SYBR	potB 5′	Unkn-10	Fed Larvae #1	34.8549	0.000467991	2.86716	2.15373			SYBR	potB ORF 3′	NRT-04	log #1	n/a							SYBR	ospC	Unkn-10	Fed Larvae #1	n/a
	SYBR	recA	Unkn-10	Fed Larvae #1	37.0981	0.000184312				SYBR	potB 5′	Unkn-10	Fed Larvae #1	36.4888	0.000235094	1.44031				SYBR	potB ORF 3′	NRT-04	log #1	n/a							SYBR	ospC	Unkn-10	Fed Larvae #1	39.301	0.000142666	0.874048
	SYBR	recA	Unkn-11	Fed Larvae #2	33.8114	0.000877869	0.000777846			SYBR	potB 5′	Unkn-11	Fed Larvae #2	31.7716	0.0017158	2.20583	1.72152			SYBR	potB ORF 3′	NRT-05	log #2	n/a							SYBR	ospC	Unkn-11	Fed Larvae #2	38.7446	0.000179909	0.231291
	SYBR	recA	Unkn-11	Fed Larvae #2	34.3559	0.000677823				SYBR	potB 5′	Unkn-11	Fed Larvae #2	33.1439	0.000962354	1.2372				SYBR	potB ORF 3′	NRT-05	log #2	n/a							SYBR	ospC	Unkn-11	Fed Larvae #2	n/a
	SYBR	recA	Unkn-12	Fed Larvae #3	32.5269	0.00161567	0.00145879			SYBR	potB 5′	Unkn-12	Fed Larvae #3	32.2769	0.00138676	0.950624	1.05175			SYBR	potB ORF 3′	NRT-06	log #3	n/a							SYBR	ospC	Unkn-12	Fed Larvae #3	37.3062	0.00032769	0.224631	0.159102
	SYBR	recA	Unkn-12	Fed Larvae #3	32.9815	0.00130191				SYBR	potB 5′	Unkn-12	Fed Larvae #3	31.8191	0.0016818	1.15288				SYBR	potB ORF 3′	NRT-06	log #3	n/a							SYBR	ospC	Unkn-12	Fed Larvae #3	39.4069	0.000136502	0.0935723
	SYBR	recA	Unkn-13	Fed Larvae #4	35.5839	0.000378324	0.000436723			SYBR	potB 5′	Unkn-13	Fed Larvae #4	33.2431	0.000922954	2.11336	1.67888			SYBR	potB ORF 3′	NRT-07	stationary #1	n/a							SYBR	ospC	Unkn-13	Fed Larvae #4	n/a
	SYBR	recA	Unkn-13	Fed Larvae #4	35.0173	0.000495122				SYBR	potB 5′	Unkn-13	Fed Larvae #4	34.5001	0.000543459	1.2444				SYBR	potB ORF 3′	NRT-07	stationary #1	n/a							SYBR	ospC	Unkn-13	Fed Larvae #4	n/a
	SYBR	recA	Unkn-18	Fed Nymph #1	32.3243	0.00177886	0.00171834			SYBR	potB 5′	Unkn-18	Fed Nymph #1	33.1916	0.000943215	0.548912	0.519501			SYBR	potB ORF 3′	NRT-08	stationary #2	n/a							SYBR	ospC	Unkn-18	Fed Nymph #1	30.838	0.00485872	2.82757	2.68224
	SYBR	recA	Unkn-18	Fed Nymph #1	32.4727	0.00165781				SYBR	potB 5′	Unkn-18	Fed Nymph #1	33.4606	0.000842139	0.49009				SYBR	potB ORF 3′	NRT-08	stationary #2	n/a							SYBR	ospC	Unkn-18	Fed Nymph #1	31.0982	0.00435926	2.53691
	SYBR	recA	Unkn-19	Fed Nymph #2	31.1724	0.00307402	0.0030056			SYBR	potB 5′	Unkn-19	Fed Nymph #2	31.8665	0.00164855	0.548494	0.656599			SYBR	potB ORF 3′	NRT-09	stationary #3	n/a							SYBR	ospC	Unkn-19	Fed Nymph #2	30.9746	0.00458983	1.52709	1.55898
	SYBR	recA	Unkn-19	Fed Nymph #2	31.2683	0.00293717				SYBR	potB 5′	Unkn-19	Fed Nymph #2	31.0778	0.00229839	0.764703				SYBR	potB ORF 3′	NRT-09	stationary #3	n/a							SYBR	ospC	Unkn-19	Fed Nymph #2	30.8764	0.00478151	1.59087
	SYBR	recA	Unkn-20	Fed Nymph #3	31.2687	0.00293663	0.00322363			SYBR	potB 5′	Unkn-20	Fed Nymph #3	30.961	0.00241437	0.748962	0.741706														SYBR	ospC	Unkn-20	Fed Nymph #3	32.3173	0.0026224	0.813492	0.762386
	SYBR	recA	Unkn-20	Fed Nymph #3	30.8928	0.00351062				SYBR	potB 5′	Unkn-20	Fed Nymph #3	31.0074	0.00236759	0.73445															SYBR	ospC	Unkn-20	Fed Nymph #3	32.6394	0.0022929	0.71128
	SYBR	recA	Unkn-21	Fed Nymph #4	35.924	0.000321895	0.000417041			SYBR	potB 5′	Unkn-21	Fed Nymph #4	35.0576	0.000429679	1.0303															SYBR	ospC	Unkn-21	Fed Nymph #4	33.543	0.00157321	3.77231	3.44431
	SYBR	recA	Unkn-21	Fed Nymph #4	34.9459	0.000512188				SYBR	potB 5′	Unkn-21	Fed Nymph #4	n/a																	SYBR	ospC	Unkn-21	Fed Nymph #4	34.0013	0.00129963	3.1163
	SYBR	recA	NRT-01	Mice B #1	n/a					SYBR	potB 5′	NRT-01	Mice B #1	n/a																	SYBR	ospC	NRT-01	Mice B #1	n/a
	SYBR	recA	NRT-01	Mice B #1	n/a					SYBR	potB 5′	NRT-01	Mice B #1	n/a																	SYBR	ospC	NRT-01	Mice B #1	n/a
	SYBR	recA	NRT-02	Mice B #2	n/a					SYBR	potB 5′	NRT-02	Mice B #2	n/a																	SYBR	ospC	NRT-02	Mice B #2	n/a
	SYBR	recA	NRT-02	Mice B #2	n/a					SYBR	potB 5′	NRT-02	Mice B #2	n/a																	SYBR	ospC	NRT-02	Mice B #2	n/a
	SYBR	recA	NRT-03	Mice B #3	n/a					SYBR	potB 5′	NRT-03	Mice B #3	n/a																	SYBR	ospC	NRT-03	Mice B #3	n/a
	SYBR	recA	NRT-03	Mice B #3	n/a					SYBR	potB 5′	NRT-03	Mice B #3	n/a																	SYBR	ospC	NRT-03	Mice B #3	n/a
	SYBR	recA	NRT-04	log #1	n/a					SYBR	potB 5′	NRT-04	log #1	n/a																	SYBR	ospC	NRT-04	log #1	n/a
	SYBR	recA	NRT-04	log #1	n/a					SYBR	potB 5′	NRT-04	log #1	n/a																	SYBR	ospC	NRT-04	log #1	n/a
	SYBR	recA	NRT-05	log #2	n/a					SYBR	potB 5′	NRT-05	log #2	n/a																	SYBR	ospC	NRT-05	log #2	n/a
	SYBR	recA	NRT-05	log #2	n/a					SYBR	potB 5′	NRT-05	log #2	n/a																	SYBR	ospC	NRT-05	log #2	n/a
	SYBR	recA	NRT-06	log #3	n/a					SYBR	potB 5′	NRT-06	log #3	n/a																	SYBR	ospC	NRT-06	log #3	n/a
	SYBR	recA	NRT-06	log #3	n/a					SYBR	potB 5′	NRT-06	log #3	n/a																	SYBR	ospC	NRT-06	log #3	n/a
	SYBR	recA	NRT-07	stationary #1	n/a					SYBR	potB 5′	NRT-07	stationary #1	n/a																	SYBR	ospC	NRT-07	stationary #1	n/a
	SYBR	recA	NRT-07	stationary #1	n/a					SYBR	potB 5′	NRT-07	stationary #1	n/a																	SYBR	ospC	NRT-07	stationary #1	n/a
	SYBR	recA	NRT-08	stationary #2	n/a					SYBR	potB 5′	NRT-08	stationary #2	n/a																	SYBR	ospC	NRT-08	stationary #2	n/a
	SYBR	recA	NRT-08	stationary #2	n/a					SYBR	potB 5′	NRT-08	stationary #2	n/a																	SYBR	ospC	NRT-08	stationary #2	n/a
	SYBR	recA	NRT-09	stationary #3	n/a					SYBR	potB 5′	NRT-09	stationary #3	n/a																	SYBR	ospC	NRT-09	stationary #3	n/a
	SYBR	recA	NRT-09	stationary #3	n/a					SYBR	potB 5′	NRT-09	stationary #3	n/a																	SYBR	ospC	NRT-09	stationary #3	n/a
	SYBR	recA	NRT-10	Fed Larvae #1	n/a					SYBR	potB 5′	NRT-10	Fed Larvae #1	n/a																	SYBR	ospC	NRT-10	Fed Larvae #1	n/a
	SYBR	recA	NRT-10	Fed Larvae #1	n/a					SYBR	potB 5′	NRT-10	Fed Larvae #1	n/a																	SYBR	ospC	NRT-10	Fed Larvae #1	n/a
	SYBR	recA	NRT-11	Fed Larvae #2	n/a					SYBR	potB 5′	NRT-11	Fed Larvae #2	n/a																	SYBR	ospC	NRT-11	Fed Larvae #2	n/a
	SYBR	recA	NRT-11	Fed Larvae #2	n/a					SYBR	potB 5′	NRT-11	Fed Larvae #2	n/a																	SYBR	ospC	NRT-11	Fed Larvae #2	n/a
	SYBR	recA	NRT-12	Fed Larvae #3	n/a					SYBR	potB 5′	NRT-12	Fed Larvae #3	n/a																	SYBR	ospC	NRT-12	Fed Larvae #3	n/a
	SYBR	recA	NRT-12	Fed Larvae #3	n/a					SYBR	potB 5′	NRT-12	Fed Larvae #3	n/a																	SYBR	ospC	NRT-12	Fed Larvae #3	n/a
	SYBR	recA	NRT-13	Fed Larvae #4	n/a					SYBR	potB 5′	NRT-13	Fed Larvae #4	n/a																	SYBR	ospC	NRT-13	Fed Larvae #4	n/a
	SYBR	recA	NRT-13	Fed Larvae #4	n/a					SYBR	potB 5′	NRT-13	Fed Larvae #4	n/a																	SYBR	ospC	NRT-13	Fed Larvae #4	n/a
	SYBR	recA	NRT-18	Fed Nymph #1	n/a					SYBR	potB 5′	NRT-18	Fed Nymph #1	n/a																	SYBR	ospC	NRT-18	Fed Nymph #1	n/a
	SYBR	recA	NRT-18	Fed Nymph #1	n/a					SYBR	potB 5′	NRT-18	Fed Nymph #1	n/a																	SYBR	ospC	NRT-18	Fed Nymph #1	n/a
	SYBR	recA	NRT-19	Fed Nymph #2	n/a					SYBR	potB 5′	NRT-19	Fed Nymph #2	n/a																	SYBR	ospC	NRT-19	Fed Nymph #2	n/a
	SYBR	recA	NRT-19	Fed Nymph #2	n/a					SYBR	potB 5′	NRT-19	Fed Nymph #2	n/a																	SYBR	ospC	NRT-19	Fed Nymph #2	n/a
	SYBR	recA	NRT-20	Fed Nymph #3	n/a					SYBR	potB 5′	NRT-20	Fed Nymph #3	n/a																	SYBR	ospC	NRT-20	Fed Nymph #3	n/a
	SYBR	recA	NRT-20	Fed Nymph #3	n/a					SYBR	potB 5′	NRT-20	Fed Nymph #3	n/a																	SYBR	ospC	NRT-20	Fed Nymph #3	n/a
	SYBR	recA	NRT-21	Fed Nymph #4	n/a					SYBR	potB 5′	NRT-21	Fed Nymph #4	n/a																	SYBR	ospC	NRT-21	Fed Nymph #4	n/a
	SYBR	recA	NRT-21	Fed Nymph #4	n/a					SYBR	potB 5′	NRT-21	Fed Nymph #4	n/a																	SYBR	ospC	NRT-21	Fed Nymph #4	n/a
Sample Vol	25
Lid Temp	105
Protocol File Name	2-Step_Amp+Melt.prcl
Plate Setup File Name	Environmental Plate_extra reps.pltd
Base Serial Number	795BR02852
Optical Head Serial Number	795BR02852
CFX Maestro Version	5.2.008.0222.
	*NRT = no reverse transcriptase
	*n/a = below the level of detection
