## Supplemental Table 8 for "Extensive diversity in RNA termination and regulation revealed by transcriptome mapping for the Lyme pathogen *B. burgdorferi*"

### Sheet: strains and plasmids
Supplementary Table 8. List of strains, plasmids and oligonucleotides used in this study
strain number	species	genotype	notes	Reference
PA003	B. burgdorferi	B31 A3 (cp9-)	wild-type	lab stock
PA001	B. burgdorferi	B31 A3-68Δbbe02 (cp9,lp56-)	wild-type	lab stock
PA156	B. burgdorferi	B31 A3-68 (PA001) + pJSB161	promoterless-luciferase	Blevins et al., 2007
PA343	B. burgdorferi	B31 A3-68 (PA001) + pJSB161 PpotA	PpotA, transcriptional luciferase fusion	this study
PA345	B. burgdorferi	B31 A3-68 (PA001) + pJSB161 PpotB	PpotB, transcriptional luciferase fusion	this study
PA381	B. burgdorferi	B31 A3-68 (PA001) + pJSB161 PpotA+potB 5′1-594	PpotA+potB 5′1-594, translational luciferase fusion	this study
PA223	B. burgdorferi	B31 A3-68 (PA001) + pJSB161 PpotB+potB 5′1-594	PpotB+potB 5′1-594, translational luciferase fusion	this study
PA318	E. coli	NEB5α + pJSB161 PpotA		this study
PA319	E. coli	NEB5α + pJSB161 PpotB		this study
PA331	E. coli	NEB5α + pJSB161 PpotA+potB 5′1-594		this study
PA278	E. coli	NEB5α + pJSB161 PpotB+potB 5′1-594		this study
				this study

### Sheet: oligos
Supplementary Table 8. List of strains, plasmids and oligonucleotides used in this study
number	sequence (5’-3’)	use
3′RNA-seq (July 2018)
AZ1384	5'P-AATATGGACAGATCGGAAGAGCGTCGTGTA-3'SpC	3'barcode adaptor BC4 - B. burgdorferi log #1
AZ1385	5'P-AATCACTTGAGATCGGAAGAGCGTCGTGTA-3'SpC	3'barcode adaptor BC5 - B. burgdorferi log #2
AZ1386	5'P-ACCAAGTCGAGATCGGAAGAGCGTCGTGTA-3'SpC	3'barcode adaptor BC6 - B. burgdorferi log #3
AZ1387	5'P-ACAACTCGCAGATCGGAAGAGCGTCGTGTA-3'SpC	3'barcode adaptor BC7 - B. burgdorferi TS-stationary #1
AZ1388	5'P-ACCCGTCTTAGATCGGAAGAGCGTCGTGTA-3'SpC	3'barcode adaptor BC8 - B. burgdorferi TS-stationary #2
AZ1389	5'P-ACCCTACAGAGATCGGAAGAGCGTCGTGTA-3'SpC	3'barcode adaptor BC9 - B. burgdorferi TS-stationary #3
Total RNA-seq (November 2018)
AZ1384	5'P-AATATGGACAGATCGGAAGAGCGTCGTGTA-3'SpC	3'barcode adaptor BC4 - B. burgdorferi log #1
AZ1385	5'P-AATCACTTGAGATCGGAAGAGCGTCGTGTA-3'SpC	3'barcode adaptor BC5 - B. burgdorferi log #2
AZ1386	5'P-ACCAAGTCGAGATCGGAAGAGCGTCGTGTA-3'SpC	3'barcode adaptor BC6 - B. burgdorferi log #3
AZ1387	5'P-ACAACTCGCAGATCGGAAGAGCGTCGTGTA-3'SpC	3'barcode adaptor BC7 - B. burgdorferi TS-stationary #1
AZ1388	5'P-ACCCGTCTTAGATCGGAAGAGCGTCGTGTA-3'SpC	3'barcode adaptor BC8 - B. burgdorferi TS-stationary #2
AZ1389	5'P-ACCCTACAGAGATCGGAAGAGCGTCGTGTA-3'SpC	3'barcode adaptor BC9 - B. burgdorferi TS-stationary #3
±BCM-seq (January 2021)
AZ1381	5'P-AACATTATTAGATCGGAAGAGCGTCGTGTA-3'SpC	3'barcode adaptor BC1 - B. burgdorferi -BCM #1
AZ1382	5'P-AAAGTGTTGAGATCGGAAGAGCGTCGTGTA-3'SpC	3'barcode adaptor BC2 - B. burgdorferi -BCM #2
AZ1383	5'P-AAGAATTATAGATCGGAAGAGCGTCGTGTA-3'SpC	3'barcode adaptor BC3 - B. burgdorferi +BCM #1
AZ1384	5'P-AATATGGACAGATCGGAAGAGCGTCGTGTA-3'SpC	3'barcode adaptor BC4 - B. burgdorferi +BCM #2
±spermidine-seq (October 2022)
AZ1480	5'P-AGGCCCAAGAGATCGGAAGAGCGTCGTGTA-3'SpC	3'barcode adaptor BC25 - B. burgdorferi -spermidine #1
AZ1481	5'P-AGTCTGGCGAGATCGGAAGAGCGTCGTGTA-3'SpC	3'barcode adaptor BC26 - B. burgdorferi +spermidine #1
AZ1482	5'P-AGGTCCTCTAGATCGGAAGAGCGTCGTGTA-3'SpC	3'barcode adaptor BC27 - B. burgdorferi -spermidine #2
AZ1483	5'P-ATCATCGTGAGATCGGAAGAGCGTCGTGTA-3'SpC	3'barcode adaptor BC28 - B. burgdorferi +spermidine #2
AZ1484	5'P-ATACAACATAGATCGGAAGAGCGTCGTGTA-3'SpC	3'barcode adaptor BC29 - B. burgdorferi -spermidine #3
AZ1485	5'P-ATACAGATGAGATCGGAAGAGCGTCGTGTA-3'SpC	3'barcode adaptor BC30 - B. burgdorferi +spermidine #3
AZ1393	5'P-AGATCGGAAGAGCACACGTCTG-3'SpC	3Tr3 adapter
AZ1394	5'-TACACGACGCTCTTCCGAT	AR2
AZ1395	5'-AATGATACGGCGACCACCGAGATCTACACTCTTTCCCTACACGACGCTCTTCCGATCT	P5_Enrichment
AZ1396	5'-CAAGCAGAAGACGGCATACGAGATTCGTGTGCGTGACTGGAGTTCAGACGTGTGCTCTTCCGATCT	P7_Enrichment_for special barcode
northern probes
PA176	AATAAACCCTTCCTACACTAGCTGATGCCTTGTAGGGGGGTTTAC	ospAB 3ʹ UTR/SR0885
PA189	GCTTACAAGAACTTTCATTTCACCAGGCAAATCTACTGAAACGCTG	ospAB 5ʹ
PA185	CCAGAACCATTGTTTTTATCGGAAGTTCCTTTAAGTTCAACCTGATC	internal to ospB/SR0884
PA186	GCCAAGAAATCTTTCTTGACTTATATTGACTTTATTTTTCCAGTTAC	ospC 3ʹ UTR
PA087	GGTTTTATAATTATTAATATTAAGATCCGCATTACAATCATT	pncA 5ʹ UTR
PA147	GAGAGCTATTTATAAATAGCTCTTTTTTTGGGAGATAAAAGAATT	SR0947
PA217	AAAGGCTACCTTGTGGTAGCCAACTTATTATTCTAATCAAACAAC	SR0961 downstream second TSS
PA235	GTATTTTATTTTTTTGTAAAGTGTTTTTGAAACATTTTTTAAATATAGTAC	SR0961 downstream first TSS
PA139	AACATCCAACCGCCTTATTTCACTTTCTAAATCAAATCCACCATT	rho ORF
PA227	AAGATTGTATTTTGGCAAAAAATTTTCTATATCTATTTTATATTCTCTGT	bptA ORF/SR0747
PA226	CTTATTAATCTTGTTTATGAAATCAAATACATACTTTGTGAAGTATGATG	bosR ORF
PA228	GTGGCTTTAAGTCAGCATTTGAAGGAAGTAAAAGGCTTTTATCTAAGCTA	panF ORF/SR0694
PA195	GCAAAGCCATAATACAAACTTATAATAAATATTAAATAGTAATC	bbk15 5ʹ UTR/SR0821
PA233	AAGCCCTACTTCATTGCTTATTATTACGTCAATTCGAGCATAAAGCCGAA	SR0742
PA254	TTAAGCTCGCATAAGCAAGCTTAATTTTAATTAAAACCAGCAATAAAAGC	manA 3ʹ UTR/SR0299
PA251	TAGAAAAGGAAGGATAAGCCAGCACAAAATTATTCTTCCTTCCTTACTTC	ospD 3ʹ UTR/SR0852
PA145	GGGAAAACTGAATGAAAAAAATGAATCTAGTTACAGCTGCTCTAC	bgp 5ʹ UTR/SR0458
PA168	GGGAATAAGAGATAAGTATGATAATCTTATAAAAGCATGTGATAAGG	bb0401 ORF/SR0292
PA083	AAATATGTATGCCTCCAGTACTTTGATTTGTCTTACTTTGATTTG	oppAI 5ʹ UTR/SR0242
PA238	TTGTTTTTTGCAAGATGGTTAGAATTTTTTTATTTTAGTCTC	glpF 5ʹ UTR
PA086	GCTTGGATTTAAAAGTCCAATGAAATTATAGATGGTAAATTCGTT	potB ORF, upstream internal 3ʹ end
PA093	GCCAAGCGGCAGGATAGCCTATTAAAATGCAAAAAATTGTTGC	potB ORF, downstream internal 3ʹ end
PA102	TCATAATAATGACTTAGATTTTTAATCTCTAGGATACAATTATCC	potA ORF
PA263	AAGAGCTATAATTATTATTAATCACTTGAATAAACTCATTAGTGTTCTTA	bb0213 ORF, upstream internal 3ʹ end
PA265	CAGGCATATAGCGCACGGAATACATTCAGGACTTGTATTAAGTAATAAAA	cdd ORF, upstream internal 3ʹ end
PA236	CCCTGGCAATAACCTACTCTCCCGC	sense to B. burgdorferi 5S
luciferase transcriptional reporter plasmids
PA535	GGCACTTCAAAAAAAAGCTGAGATCTCACTTGATATTCTACAAAATTTTG	NEBuilder cloning: PpotA fwd
PA536	GTTCCTCCATGGATGTCGACAGATCTAAATCAAGATTATACTTAATATTATTATTTATG	NEBuilder cloning: PpotA rev
PA553	GGCACTTCAAAAAAAAGCTGAGATCTGCAATAGCAAGAGCAATGGTAATGGAACCTAAGCTT	NEBuilder cloning: PpotB fwd
PA554	GTTCCTCCATGGATGTCGACAGATCTTCATTCATTACAACGATTCTGTCACTCATTGTCAATGC	NEBuilder cloning: PpotB rev
PA480	CAGCTTTTTTTTGAAGTGCCTG	NEBuilder cloning: pJSB161 transcriptional fusion fwd
PA481	GTCGACATCCATGGAGGAAC	NEBuilder cloning: pJSB161 transcriptional fusion rev
luciferase translational reporter plasmids
PA400	GAAGATCTGCAATAGCAAGAGCAATGGTAATG	restriction enzyme cloning: PpotB+potB 5′1-594 fwd BlgII
PA402	GGAGGGCCCTTTTTAATGTTTTTGGCATCCTCTGTTGCGAGTTTTAGACTTCTTGAA	restriction enzyme cloning: PpotB+potB 5′1-594 rev BanII
PA601	TCAAAAAAAAGCTGAGATCTCACTTGATATTCTACAAAATTTTG	NEBuilder cloning: PpotA fusion to 5′1-594 fwd
PA602	AATTATTCCTAAATCAAGATTATACTTAATATTATTATTTATGTAAATG	NEBuilder cloning: PpotA fusion 5′1-594 rev
PA603	ATCTTGATTTAGGAATAATTCTGCAAATAGG	NEBuilder cloning: potB 5′1-594 fusion to PpotA fwd
PA594	TTAATGTTTTTGGCATCCTCTGTTGCGAGTTTTAGACTTC	NEBuilder cloning: potB 5′1-594 fusion to PpotA rev
PA563	GAGGATGCCAAAAACATTAAAAAG	NEBuilder cloning: pJSB161 translational fusion fwd
PA590	AGATCTCAGCTTTTTTTTGAAG	NEBuilder cloning: pJSB161 translational fusion rev
RT-qPCR probes
PA489	AATAAGGATGAGGATTGGTG	recA qPCR 5'
PA490	GAACCTCAAGTCTAAGAGATG	recA qPCR 3'
PA495	ACGGATTCTAATGCGGTTTTACCT	ospC qPCR 5'
PA496	CAATAGCTTTAGCAGCAATTTCATCT	ospC qPCR 3'
PA634	TGCTTGGATTTTTAAATGAAAAAAACG	potB 5' qPCR 5'
PA630	GCTTGGATTTAAAAGTCCAATGAA	potB 5' qPCR 3'
PA635	GGCATAAGTTCTAAGTAATGTATTTATCCAC	potB ORF 3' qPCR 5'
PA636	GCATTTTAATAGGCTATCCTGCC	potB ORF 3' qPCR 3'
